# Impact of Memory T Cells on SARS-COV-2 Vaccine Response in Hematopoietic Stem Cell Transplant

**DOI:** 10.1101/2023.10.26.564259

**Authors:** Jennifer VanOudenhove, Yuxin Liu, Raman Nelakanti, Dongjoo Kim, Emma Busarello, Natalia Tijaro Ovalle, Zhihong Qi, Padmavathi Mamillapalli, Alexa Siddon, Zhiliang Bai, Alfredo Axtmayer, Cheryl Corso, Shalin Kothari, Francine Foss, Iris Isufi, Toma Tebaldi, Lohith Gowda, Rong Fan, Stuart Seropian, Stephanie Halene

## Abstract

During the COVID-19 pandemic, hematopoietic stem cell transplant (HSCT) recipients faced an elevated mortality rate from SARS-CoV-2 infection, ranging between 10-40%. The SARS-CoV-2 mRNA vaccines are important tools in preventing severe disease, yet their efficacy in the post-transplant setting remains unclear, especially in patients subjected to myeloablative chemotherapy and immunosuppression. We evaluated the humoral and adaptive immune responses to the SARS-CoV-2 mRNA vaccination series in 42 HSCT recipients and 5 healthy controls. Peripheral blood mononuclear nuclear cells and serum were prospectively collected before and after each dose of the SARS-CoV-2 vaccine. Post-vaccination responses were assessed by measuring anti-spike IgG and nucleocapsid titers, and antigen specific T cell activity, before and after vaccination. In order to examine mechanisms behind a lack of response, pre-and post-vaccine samples were selected based on humoral and cellular responses for single-cell RNA sequencing with TCR and BCR sequencing. Our observations revealed that while all participants eventually mounted a humoral response, transplant recipients had defects in memory T cell populations that were associated with an absence of T cell response, some of which could be detected pre-vaccination.
