## Supplemental Table 4 for "Impact of Memory T Cells on SARS-COV-2 Vaccine Response in Hematopoietic Stem Cell Transplant"

### Sheet: top_unique_clonotypes
CASSLTGIINEQFF
CASSDGLRRWNTGELFF
CASSRWDSETQYF
CASSPGTDTQYF
CASSSLAGGPNEQFF
CASSGGVVTDTQYF
CASSLSDRGPGSGANVLTF
CASSLTGAGTEAFF
CASSPGPMDTQYF
CASSADSTNEKLFF
CASSSDSTNEKLFF
CASLPRPGSKIAKNIQYF
CASSLTVGRGVYF
CAWIRRTEAFF
CASSLDTRKDQPQHF
CASSLGAGEREQYF
CASRLVADSNQPQHF
CAWSRQVNEQYF
CASSLAAGSYNEQFF
CASSLGEVIEQANYEQYF
CASSSLGRGGFTEAFF
CASSQEASGGPTDTQYF
CASSSAAQETQYF
CASSLIARDYNSPLHF
CASQGRPLWSNQPQHF
CASSQTSGPGELFF
CASSPEDGAYEQYF
CASSFAGFADTQYF
CATSGIANTEAFF
CASSRPSTGAHGYTF
CASSVGTSGNMETQYF
CASSLTGTEAFF
CAISEGGTGTGELFF
CASSQGYGSYGYTF
CSVVADLQNTEAFF
CASSLGTGNEQFF
CASSSPGRGVSPLHF
CASQAGTGGINEKLFF
CASSLERGHRPYEQYF
CASSTTGLLGNTEAFF
CASSQTAGLRQPQHF
CASSHAGGAGQFF
CASSWGGRNNEQFF
CASSEMGRDTEAFF
CASRMAVSRGEKLFF
CASSLQGYNTGELFF
CSVVLTGGGFQETQYF
CASSLQPGADYGYTF
CASSRVSYQETQYF
CASSLDLAGGEQFF
CASSLGAGGINEQFF
CAWTNDSYNEQFF
CASSLTPQGYTEAFF
CASSRGSGGTEAFF
CASSTGQGGTEAFF
CASSHTGSGANVLTF
CASSPSTDEQYF
CASSLSGPTEAFF
CASSFSGSGTGNTIYF
CASSFRGTGELFF
CSASLAENSGANVLTF
CASSLLGAGGNTEAFF
CASSTLRGRYTEAFF
CASLPQGDDWGTEAFF
CSASPLSDSPLHF
CASSPWTGSTGELFF
CASNDPGQGAPGANVLTF
CASSHYRIYEQYF
CASSEVEMGEAFF
CASSDPTGGDEKLFF
CASSYVGYEQYF
CASRGPEMDTQYF
CASSVASRETKETQYF
CASRGTGGTDTQYF
CASSLDRRGQYF
CASSLSGGGGQPQHF
CSARDAGKNSPLHF
CASSLASGGAGSYEQYF
CASSLDDRANYGYTF
CASSLNAGDTQYF
CAWSVRAGVNTGELFF
CASSMRFGGLATKNEQFF
CASSYGGSSSYEQYF
CSSTTSGPYQETQYF
CASSLAHSWADTQYF
CASSQDLSGGLYEQYF
CASSPSIETQYF
CASSLADNPNYGYTF
CATHEAPGHGYTF
CASSEIGFGTVNSPLHF
CSARGPPLHF
CASSKGSVWSGELFF
CAWSMGREQYF
CASSFPEVDRSTWMTDTQYF
CAITAQDTQYF
CASSLDDRAFYGYTF
CASSLQGLEQYF
CASSMLTGELFF
CASSPASQGSTDTQYF
CASSPRDFAYEQYF
CASSQDFGSGYTF
CASSSIPGEQYF
CAISEPRAGMGGIQYF
CASSPRGDDTGELFF
CASSKQSNTDTQYF
CASSQGFTGVTGELFF
CASTFRDRENIQYF
CATSREMNTEAFF
CASSRDRGMNTEAFF
CASVQFRDRVGNEQFF
CSVRTGVNQPQHF
CSAPPGQGIGGGYTF
CASSAGGGYEQYF
CASSEIRRENYEQYF
CAISEFNPGLKLFF
CASRAGAFSGNTIYF
CASSHGQDKYEQYF
CASSFGDRNQPQHF
CASSPGLRTIVSYNSPLHF
CASTPLGVYEQYF
CASAGPREQFF
CASSQLGTAVYQETQYF
CASSQEDRAGQYF
CASGRTSVYNEQFF
CSVESGGNSYNEQFF
CASSSPGPGEKLFF
CASSPEAEETQYF
CASSTPGGETQYF
CASSLGAVQETQYF
CASSLTRLAGIYGQYF
CASSLAAVGLAGVEGETQYF
CSVGSQQAQYF
CASSIVDTDTQYF
CASSLGRLRVEQYF
CASSIVDTGELFF
CATGTSETQYF
CASSTVNNSPLHF
CASSIVAGPEAFF
CASSEVITGNTIYF
CASSGLAGGYEQYF
CASSIVTGPEAFF
CASSDSAWDRADTDTQYF
CASSQEQNQPQHF
CASSDDRDPYGYTF
CSATPGTGSLNEQFF
CASSPLTGGAGTEAFF
CSAGEVGATFF
CASSFVAGGNNEQFF
CAERTGTDTQYF
CASSSGTGGASNQPQHF
CASSLGGGGTEAFF
CASSGGTASTDTQYF
CASSIDQGRLYEQYF
CASSLIGVSFSGNTIYF
CASSLELGRRSEAFF
CASSPPLVMNTEAFF
CSARGEGHSTGELFF
CSVSDSLNTEAFF
CASSEEGVQVGFF
CASSLATGPYEQYF
CASSTLAGDTQYF
CASSSILAGESYEQYF
CASSEAGGGTEAFF
CASGISRSSYNSPLHF
CASSYGYGYTF
CSVARITQETQYF
CASSTGNGADTQYF
CASSMMGTGLLNTEAFF
CASSLDRGPYSYNEQFF
CASSEGTASTDTQYF
CASSIVSTDTQYF
CASSPGTGGSNQPQHF
CASSERDGNTEAFF
CASSSTDTQYF
CASSESSKNIQYF
CASSEGSYTEAFF
CASSLRVAGGLGTQYF
CASSSAVANYGYTF
CASSPFAINEQFF
CASSLATIYEQYF
CASSQSDGELFF
CASSDEGMPYNEQFF
CATSRGGGAGYEQYF
CASSYRAGRQGLTDTQYF
CASRKESPGSEQFF
CASSYNPGYEQYF
CASEEVANTGELFF
CASSQDWAGAGTGELFF
CASSYLGQTDTQYF
CASSPGVYGDEQFF
CASSLAGTGGFGTDTQYF
CASSPGEGRGGTGELFF
CSARELAGLSTDTQYF
CASSLEVGGWTAEAFF
CASSFRDRGLEQYF
CATSSGTSGGEHTDTQYF
CASRGTDRGNTIYF
CASSPSQGEQFF
CASSGGTGHYEQYF
CASSPRAENNSPLHF
CASSYPGLDSPPQYF
CASSPGQGNTDTQYF
CSATGRMPTDTQYF
CASSIQATTEAFF
CASSLGTSGGANEQFF
CASSTWTTDTQYF
CASSLGLNTEAFF
CAWSLGLAGGGAQYF
CASSQDRLALFYEQYF
CAISAGNSPLHF
CASSQGQMNTEAFF
CASSPNLGSGGFTDTQYF
CSARGQESYGYTF
CASRSSRWMNTEAFF
CASSQDGPQNSNQPQHF
CASSHGTPDYEQYF
CASSIHGLGQGRYNEQFF
CASIKLAGGFYEQYF
CASSQSGGTGPIYGYTF
CASSQVGAGAYEQYF
CSARVLAGKYYEQYF
CASANPRGKGSYNEQFF
CASSLGGIGWETQYF
CASSLRDRGEAFF
CASSLARGGGETQYF
CASSYLRASGGTGELFF
CSASISESGELFF
CASSKENNSPLHF
CASSFSLPRTETQYF
CASSLGWDRSYEQYF
CASSSDRGQYEQYF
CSAISGRWSYEQYF
CASSNYREAEQFF
CASIQGSEKLFF
CASSIEGAEQYF
CASSHPGLGLETQYF
CASSSPLPLLPYEQYF
CASSRAQWGYNEQFF
CSARAILPGTVNTEAFF
CASSRGSFTQPQHF
CASSLGLAGTDTQYF
CASSLGQGGLNEQFF
CASSATENNSPLHF
CASSLGGETQYF
CSVDSGGMRGQKLFF
CASSPPARLAATEQFF
CSALGQRGYTF
CASSHRVAQEQYF
CASSSTQGSGELFF
CASSQDRGFNYGYTF
CASSPGQGQSYEQYF
CASSWDRAYEQYF
CSASRATGQETQYF
CSARVASIQETQYF
CAISFGLELANEQFF
CASSLEETADFYGYTF

### Sheet: tcrmatch_result_0.97
trimmed_input_sequence	match_sequence	score	receptor_group	epitope	antigen	organism
ASSPGTDTQY	ASSPGTDTQY	1	107383	VQPTESIVRFPNITNLCPF,HTTDPSFLGRY	surface glycoprotein [Severe acute respiratory syndrome coronavirus 2],orf1ab polyprotein [Severe acute respiratory syndrome coronavirus 2]	SARS-CoV2,SARS-CoV2
ASSPGTDTQY	ASSPGTDTQY	1	189728	LTYHGAIKL	Nucleoprotein	SARS-CoV2
ASSSLAGGPNEQF	ASSSLAGGPNEQF	1	125546	MIELSLIDFYLCFLAFLLFLVLIML,YFPLQSYGF	ORF7b [Severe acute respiratory syndrome coronavirus 2],surface glycoprotein [Severe acute respiratory syndrome coronavirus 2]	SARS-CoV2,SARS-CoV2
ASSGGVVTDTQY	SASGGVITDTQY	0.976691	190661	KLWAQCVQL	orf1ab polyprotein [Severe acute respiratory syndrome coronavirus 2]	SARS-CoV2
ASSLTGAGTEAF	ASSLTGSGTEAF	0.979279	15406	GILGFVFTL	Matrix protein 1	Influenza A virus
ASSLTGAGTEAF	ASSLSGAGTEAF	0.980169	99697	MIELSLIDFYLCFLAFLLFLVLIML	ORF7b [Severe acute respiratory syndrome coronavirus 2]	SARS-CoV2
ASSLTGAGTEAF	ASSLTGAGTEAF	1	104526	FVCNLLLLFVTVYSHLLLV	ORF3a protein [Severe acute respiratory syndrome coronavirus 2]	SARS-CoV2
AWSRQVNEQY	AWSRQINEQF	0.976828	15948	NLVPMVATV	HCMVUL83	Human herpesvirus 5 (Human cytomegalovirus)
ASSLAAGSYNEQF	ASSFAAGSYNEQF	0.970649	183221	TTDPSFLGRY	orf1ab polyprotein [Severe acute respiratory syndrome coronavirus 2]	SARS-CoV2
ASSSAAQETQY	ASSSAVQETQY	0.973522	120876	YYVGYLQPRTFLL	surface glycoprotein [Severe acute respiratory syndrome coronavirus 2]	SARS-CoV2
ASSSAAQETQY	ASSSTAQETQY	0.973612	182387	PQQPFPQPQQPFP	omega gliadin storage protein	Triticum aestivum (Canadian hard winter wheat)
ASSLTGTEAF	ASSLTGSEAF	0.980356	30136	IPSINVHHY	HCMVUL83	Human herpesvirus 5 (Human cytomegalovirus)
ASSLTGTEAF	ASSLTGTEAF	1	30139	IPSINVHHY	HCMVUL83	Human herpesvirus 5 (Human cytomegalovirus)
ASSLTGTEAF	ASSLTGTEAF	1	104117	FLNGSCGSV	orf1ab polyprotein [Severe acute respiratory syndrome coronavirus 2]	SARS-CoV2
ASSLTGTEAF	ASSLTGAEAF	0.971491	41058	KLGGALQAK	55 kDa immediate-early protein 1	Human herpesvirus 5 strain AD169 (Human cytomegalovirus (strain AD169))
ASSLTGTEAF	ASSVTGTEAF	0.979626	48506	KLGGALQAK	55 kDa immediate-early protein 1	Human herpesvirus 5 strain AD169 (Human cytomegalovirus (strain AD169))
ASSLTGTEAF	ASSLTGTEQF	0.975162	104120	SEHDYQIGGYTEKW,RNPANNAAIVL	ORF3a protein [Severe acute respiratory syndrome coronavirus 2],nucleocapsid phosphoprotein [Severe acute respiratory syndrome coronavirus 2]	SARS-CoV2,SARS-CoV2
ASSLTGTEAF	ASSLTGVEAF	0.970838	104445	FLWLLWPVTLACFVLAAV	membrane glycoprotein [Severe acute respiratory syndrome coronavirus 2]	SARS-CoV2
ASSLGTGNEQF	ASSIGTGNEQF	0.982679	10097	NLVPMVATV	HCMVUL83	Human herpesvirus 5 (Human cytomegalovirus)
ASSTGQGGTEAF	ASSSGQGGTEAF	0.981168	126252	ISDYDYYRY,YIFFASFYY	orf1ab polyprotein [Severe acute respiratory syndrome coronavirus 2],orf1ab polyprotein [Severe acute respiratory syndrome coronavirus 2]	SARS-CoV2,SARS-CoV2
ASSLSGPTEAF	ASSLTGPTEAF	0.977972	105639	FLNGSCGSV	orf1ab polyprotein [Severe acute respiratory syndrome coronavirus 2]	SARS-CoV2
ASSFRGTGELF	ASSFRGSGELF	0.976256	34085	KTAYSHLSTSK	polymerase	Hepatitis B virus (Human hepatitis B virus)
ASSFRGTGELF	ASSFRGSGELF	0.976256	9981	NLVPMVATV	HCMVUL83	Human herpesvirus 5 (Human cytomegalovirus)
ASSLLGAGGNTEAF	ASSLVGAGGNTEAF	0.978228	44154	KLGGALQAK	55 kDa immediate-early protein 1	Human herpesvirus 5 strain AD169 (Human cytomegalovirus (strain AD169))
ASSHYRIYEQY	ASSHYRVYEQY	0.987967	85710	FVCNLLLLFVTVYSHLLLV	ORF3a protein [Severe acute respiratory syndrome coronavirus 2]	SARS-CoV2
ASSYVGYEQY	ASSYLGYEQY	0.974441	130945	FLWLLWPVTLACFVLAAV	membrane glycoprotein [Severe acute respiratory syndrome coronavirus 2]	SARS-CoV2
ASSPSIETQY	ASSPSIDTQY	0.971901	110558	GNYTVSCLPFTI	ORF8 protein [Severe acute respiratory syndrome coronavirus 2]	SARS-CoV2
ASSPSIETQY	ASSPSVETQY	0.989515	114568	ILGLPTQTV	orf1ab polyprotein [Severe acute respiratory syndrome coronavirus 2]	SARS-CoV2
ASSPSIETQY	ASSPSMETQY	0.972412	189864	QVILLNKHI	Nucleoprotein	SARS-CoV2
ASSLQGLEQY	ASSLQGLEQY	1	102102	AEIRASANLAATK	surface glycoprotein [Severe acute respiratory syndrome coronavirus 2]	SARS-CoV2
ASSAGGGYEQY	ASSTGGGYEQY	0.97044	25595	SIINFEKL	ovalbumin	Gallus gallus (chicken)
ASSAGGGYEQY	ASSTGGGYEQY	0.97044	49346	AVFDRKSDAK	Epstein-Barr nuclear antigen 4	Human herpesvirus 4 (Epstein Barr virus)
ASSAGGGYEQY	ASSVGGGYEQY	0.971395	28480	KLWASPLHV
ASSAGGGYEQY	ASNAGGGYEQY	0.974545	57462	LLWNGPMAV	non-structural protein NS4b	Yellow fever virus 17D (Yellow fever virus (STRAIN 17D))
ASSAGGGYEQY	ASSSAGGGYEQY	0.973242	120436	IMLIIFWFSL	ORF7b [Severe acute respiratory syndrome coronavirus 2]	SARS-CoV2
ASSAGGGYEQY	SATAGGGYEQY	0.970257	193050	LLNKHIDAY	nucleocapsid phosphoprotein [Severe acute respiratory syndrome coronavirus 2]	SARS-CoV2
ASTPLGVYEQY	ASSPLGVYEQY	0.980562	112752	KAYNVTQAF	nucleocapsid phosphoprotein [Severe acute respiratory syndrome coronavirus 2]	SARS-CoV2
ASSTPGGETQY	ASSSPGGETQY	0.978952	190744	ELAGIGILTV
ASSIVDTGELF	ASSLIDTGELF	0.974711	28462	RLGPYLEFL,RMAAISNTV	Inter-alpha-trypsin inhibitor heavy chain H6,Tripartite motif-containing protein 16	Homo sapiens (human),Homo sapiens (human)
ASSIVDTGELF	ASSLVDTGELF	0.983136	103422	GLEAPFLYLYALVYFLQSINFVRIIMR	ORF3a protein [Severe acute respiratory syndrome coronavirus 2]	SARS-CoV2
ASSGLAGGYEQY	SVSGLAGGYEQY	0.974028	21942	LPRRSGAAGA,TPRVTGGGAM	nucleoprotein,HCMVUL83	Influenza A virus,Human herpesvirus 5 (Human cytomegalovirus)
ASSGLAGGYEQY	ASSGVAGGYEQY	0.976652	88280	MIELSLIDFYLCFLAFLLFLVLIML	ORF7b [Severe acute respiratory syndrome coronavirus 2]	SARS-CoV2
ASSLGGGGTEAF	ASSLGGGGTEAF	1	97762	MIELSLIDFYLCFLAFLLFLVLIML	ORF7b [Severe acute respiratory syndrome coronavirus 2]	SARS-CoV2
ASSGGTASTDTQY	ASSGGTASTDTQY	1	27147	ATDALMTGY	polyprotein precursor	Hepatitis C virus
ASSTLAGDTQY	ASSVLAGDTQY	0.97243	26184	RAKFKQLL	Trans-activator protein BZLF1	Human herpesvirus 4 (Epstein Barr virus)
ASSEAGGGTEAF	ASSETGGGTEAF	0.970272	194325	GILGFVFTL,LLLDRLNQL	Matrix protein 1,Nucleoprotein	Influenza A virus,SARS coronavirus BJ01
ASSYGYGYT	ASSYGYGYT	1	47917	KLGGALQAK	55 kDa immediate-early protein 1	Human herpesvirus 5 strain AD169 (Human cytomegalovirus (strain AD169))
ASSEGTASTDTQY	ASSDGTASTDTQY	0.976763	9203	NLVPMVATV	HCMVUL83	Human herpesvirus 5 (Human cytomegalovirus)
ASSEGTASTDTQY	ASSEGTASTDTQY	1	78626	ALRKVPTDNYITTY	orf1ab polyprotein [Severe acute respiratory syndrome coronavirus 2]	SARS-CoV2
ASSIVSTDTQY	ASSIMSTDTQY	0.973116	13261	GILGFVFTL	Matrix protein 1	Influenza A virus
ASSIVSTDTQY	ASSVVSTDTQY	0.991524	14508	GILGFVFTL	Matrix protein 1	Influenza A virus
ASSIVSTDTQY	ASSIISTDTQY	0.990657	26408	GILGFVFTL	Matrix protein 1	Influenza A virus
ASSIVSTDTQY	ASSIISTDTQY	0.990657	194533	GILGFVFTL,LLLDRLNQL	Matrix protein 1,Nucleoprotein	Influenza A virus,SARS coronavirus BJ01
ASSIVSTDTQY	ASSIVSTDTQY	1	53436	GILGFVFTL	Matrix protein 1	Influenza A virus
ASSIVSTDTQY	ASSMVSTDTQY	0.977699	15905	GILGFVFTL	Matrix protein 1	Influenza A virus
ASSIVSTDTQY	ASSLISTDTQY	0.97765	96681	VPHVGEIPVAYRKVLL	orf1ab polyprotein [Severe acute respiratory syndrome coronavirus 2]	SARS-CoV2
ASSIVSTDTQY	ASSVLSTDTQY	0.97548	128341	LITLATCELYHYQECV	ORF7a protein [Severe acute respiratory syndrome coronavirus 2]	SARS-CoV2
ASSIVSTDTQY	ASSIVSVDTQY	0.971465	194809	GILGFVFTL,LLLDRLNQL	Matrix protein 1,Nucleoprotein	Influenza A virus,SARS coronavirus BJ01
ASSSTDTQY	SATSTDTQY	0.971152	889	NMYAMMIARFKMFPEVKEKG	Glutamate decarboxylase 2	Homo sapiens (human)
ASSSTDTQY	ASSTSDTQY	0.979043	129962	RQLLFVVEV	orf1ab polyprotein [Severe acute respiratory syndrome coronavirus 2]	SARS-CoV2
ASSSTDTQY	ASSSTDTQY	1	190954	ELAGIGILTV
ASSSTDTQY	ASSSTDTQY	1	124628	MGYINVFAFPFTIYSL,RSVASQSIIAYTMSL	ORF10 protein [Severe acute respiratory syndrome coronavirus 2],surface glycoprotein [Severe acute respiratory syndrome coronavirus 2]	SARS-CoV2,SARS-CoV2
ASSSTDTQY	ASSSSDTQY	0.980898	124713	FVDGVPFVV,LPPAYTNSF,RSVASQSIIAYTMSL	orf1ab polyprotein [Severe acute respiratory syndrome coronavirus 2],surface glycoprotein [Severe acute respiratory syndrome coronavirus 2],surface glycoprotein [Severe acute respiratory syndrome coronavirus 2]	SARS-CoV2,SARS-CoV2,SARS-CoV2
ASSSTDTQY	ASSNTDTQY	0.971388	57911	LLWNGPMAV	non-structural protein NS4b	Yellow fever virus 17D (Yellow fever virus (STRAIN 17D))
ASSSTDTQY	ASASTDTQY	0.983549	69527	MIELSLIDFYLCFLAFLLFLVLIML,IMLIIFWFSL	ORF7b [Severe acute respiratory syndrome coronavirus 2],ORF7b [Severe acute respiratory syndrome coronavirus 2]	SARS-CoV2,SARS-CoV2
ASSSTDTQY	ASSATDTQY	0.98104	75635	MGYINVFAFPFTIYSL	ORF10 protein [Severe acute respiratory syndrome coronavirus 2]	SARS-CoV2
ASSSTDTQY	ASSKTDTQY	0.970212	88897	YLNTLTLAV	orf1ab polyprotein [Severe acute respiratory syndrome coronavirus 2]	SARS-CoV2
ASSSTDTQY	ASSSADTQY	0.970797	120319	RSVASQSIIAYTMSL	surface glycoprotein [Severe acute respiratory syndrome coronavirus 2]	SARS-CoV2
ASSSTDTQY	ASSSSTDTQY	0.978757	124283	GLEAPFLYLYALVYFLQSINFVRIIMR	ORF3a protein [Severe acute respiratory syndrome coronavirus 2]	SARS-CoV2
ASSSTDTQY	ASSSTETQY	0.974684	124640	NMLRIMASL,AEIRASANLAATK	orf1ab polyprotein [Severe acute respiratory syndrome coronavirus 2],surface glycoprotein [Severe acute respiratory syndrome coronavirus 2]	SARS-CoV2,SARS-CoV2
ASSSTDTQY	ASSTTDTQY	0.981688	128547	RQLLFVVEV	orf1ab polyprotein [Severe acute respiratory syndrome coronavirus 2]	SARS-CoV2
ASSSTDTQY	ASTSTDTQY	0.98319	135311	KLSYGIATV	orf1ab polyprotein [Severe acute respiratory syndrome coronavirus 2]	SARS-CoV2
ASSSTDTQY	ASTSTDTQY	0.98319	146685	GTHWFVTQR	surface glycoprotein [Severe acute respiratory syndrome coronavirus 2]	SARS-CoV2
ASSSTDTQY	ATSSSTDTQY	0.974333	138211	MIELSLIDFYLCFLAFLLFLVLIML	ORF7b [Severe acute respiratory syndrome coronavirus 2]	SARS-CoV2
ASSSTDTQY	ATSSTDTQY	0.987252	138214	MGYINVFAFPFTIYSL	ORF10 protein [Severe acute respiratory syndrome coronavirus 2]	SARS-CoV2
ASSSTDTQY	ASSTSTDTQY	0.970417	193157	KTFPPTEPK	nucleocapsid phosphoprotein [Severe acute respiratory syndrome coronavirus 2]	SARS-CoV2
ASSEGSYTEAF	ASSEGSYTEAF	1	78623	HTTDPSFLGRY	orf1ab polyprotein [Severe acute respiratory syndrome coronavirus 2]	SARS-CoV2
ASSLATIYEQY	ASSLATVYEQY	0.98969	23689	TPRVTGGGAM,LPRRSGAAGA	HCMVUL83,nucleoprotein	Human herpesvirus 5 (Human cytomegalovirus),Influenza A virus
ASSTWTTDTQY	ASSTWSTDTQY	0.976172	13629	GILGFVFTL	Matrix protein 1	Influenza A virus
ASSLGLNTEAF	ASSLGVNTEAF	0.976542	95902	MGYINVFAFPFTIYSL,VLPFNDGVYFASTEK,VLWAHGFEL	ORF10 protein [Severe acute respiratory syndrome coronavirus 2],surface glycoprotein [Severe acute respiratory syndrome coronavirus 2],orf1ab polyprotein [Severe acute respiratory syndrome coronavirus 2]	SARS-CoV2,SARS-CoV2,SARS-CoV2
ASSLGLNTEAF	ASSLGVNTEAF	0.976542	147718	MIELSLIDFYLCFLAFLLFLVLIML	ORF7b [Severe acute respiratory syndrome coronavirus 2]	SARS-CoV2
ASSLGLNTEAF	ASSLGVNTEAF	0.976542	189306	MEVTPSGTWL	nucleocapsid protein	SARS-CoV1
ASSLGLNTEAF	ASSIGLNTEAF	0.983141	170658	YVLDHLIVV	Transcription activator BRLF1	Human herpesvirus 4 (Epstein Barr virus)
ASSLGLNTEAF	ASSIGLNTEAF	0.983141	28963	FMLYLLTLM,FLNVLFPLL
ASSLGLNTEAF	ATSLGLNSEAF	0.971655	51255	KLGGALQAK	55 kDa immediate-early protein 1	Human herpesvirus 5 strain AD169 (Human cytomegalovirus (strain AD169))
ASSLGLNTEAF	ASGLGLNTEAF	0.970678	70618	HLVDFQVTI	ORF6 protein [Severe acute respiratory syndrome coronavirus 2]	SARS-CoV2
ASSLGLNTEAF	ASSLGLNTEAF	1	97801	MIELSLIDFYLCFLAFLLFLVLIML,AYSNNSIAIPTNFTISV,HLVDFQVTI,KLPDDFTGCV,ITEEVGHTDLMAAY	ORF7b [Severe acute respiratory syndrome coronavirus 2],surface glycoprotein [Severe acute respiratory syndrome coronavirus 2],ORF6 protein [Severe acute respiratory syndrome coronavirus 2],surface glycoprotein [Severe acute respiratory syndrome coronavirus 2],orf1ab polyprotein [Severe acute respiratory syndrome coronavirus 2]	SARS-CoV2,SARS-CoV2,SARS-CoV2,SARS-CoV2,SARS-CoV2
ASSLGLNTEAF	ASSLGMNTEAF	0.978726	98024	AYSNNSIAIPTNFTISV,ITEEVGHTDLMAAY,FTISVTTEIL	surface glycoprotein [Severe acute respiratory syndrome coronavirus 2],orf1ab polyprotein [Severe acute respiratory syndrome coronavirus 2],surface glycoprotein [Severe acute respiratory syndrome coronavirus 2]	SARS-CoV2,SARS-CoV2,SARS-CoV2
ASSLGLNTEAF	ASSLGINTEAF	0.980933	189375	ELAGIGILTV
AISAGNSPLH	ASSAGNSPLH	0.972036	39458	AVFDRKSDAK	Epstein-Barr nuclear antigen 4	Human herpesvirus 4 (Epstein Barr virus)
ASSQGQMNTEAF	ASSQGQLNTEAF	0.978203	116352	LPAADLDDF,WICLLQFAY	nucleocapsid phosphoprotein [Severe acute respiratory syndrome coronavirus 2],membrane glycoprotein [Severe acute respiratory syndrome coronavirus 2]	SARS-CoV2,SARS-CoV2
ASSQGQMNTEAF	ASSQGQLNTEAF	0.978203	29756	ELAGIGILTV
ASSQGQMNTEAF	ASSEGQMNTEAF	0.976895	80057	FLNGSCGSV	orf1ab polyprotein [Severe acute respiratory syndrome coronavirus 2]	SARS-CoV2
ASSLRDRGEAF	ASSLRDRGEAF	1	171444	AVFDRKSDAK	Epstein-Barr nuclear antigen 4	Human herpesvirus 4 (Epstein Barr virus)
SASISESGELF	ASSLSESGELF	0.973042	34028	RTQSPRRR	precore/core protein, partial [Hepatitis B virus]	Hepatitis B virus (Human hepatitis B virus)
ASSIEGAEQY	ATSLEGAEQY	0.971168	137571	VPHVGEIPVAYRKVLL	orf1ab polyprotein [Severe acute respiratory syndrome coronavirus 2]	SARS-CoV2
ASSLGLAGTDTQY	ASSLGLAGTDTQY	1	98714	MPASWVMRI	orf1ab polyprotein [Severe acute respiratory syndrome coronavirus 2]	SARS-CoV2
ASSLGLAGTDTQY	ASSLGLAGSDTQY	0.978445	98708	MPASWVMRI	orf1ab polyprotein [Severe acute respiratory syndrome coronavirus 2]	SARS-CoV2
ASSLGLAGTDTQY	ASSMGLAGTDTQY	0.982099	108358	SEHDYQIGGYTEKW	ORF3a protein [Severe acute respiratory syndrome coronavirus 2]	SARS-CoV2
ASSLGLAGTDTQY	ASSVGLAGTDTQY	0.980202	127758	MPASWVMRI,MIELSLIDFYLCFLAFLLFLVLIML	orf1ab polyprotein [Severe acute respiratory syndrome coronavirus 2],ORF7b [Severe acute respiratory syndrome coronavirus 2]	SARS-CoV2,SARS-CoV2
ASSLGLAGTDTQY	ASSLGVAGTDTQY	0.976263	182680	SPRWYFYYL	nucleocapsid phosphoprotein, partial [Severe acute respiratory syndrome coronavirus 2]	SARS-CoV2
ASSLGGETQY	ASSIGGETQY	0.982279	86668	AYSNNSIAIPTNFTISV	surface glycoprotein [Severe acute respiratory syndrome coronavirus 2]	SARS-CoV2
ASSLGGETQY	ASSLGGDTQY	0.970995	97387	AELAKNVSLDNVL,VLWAHGFEL,SEYKGPITDVFYKENSY,KAYNVTQAF,IMLIIFWFSL,MIELSLIDFYLCFLAFLLFLVLIML	orf1ab polyprotein [Severe acute respiratory syndrome coronavirus 2],orf1ab polyprotein [Severe acute respiratory syndrome coronavirus 2],orf1ab polyprotein [Severe acute respiratory syndrome coronavirus 2],nucleocapsid phosphoprotein [Severe acute respiratory syndrome coronavirus 2],ORF7b [Severe acute respiratory syndrome coronavirus 2],ORF7b [Severe acute respiratory syndrome coronavirus 2]	SARS-CoV2,SARS-CoV2,SARS-CoV2,SARS-CoV2,SARS-CoV2,SARS-CoV2
ASSLGGETQY	ASSLGGETQY	1	97488	KAYNVTQAF,MIELSLIDFYLCFLAFLLFLVLIML,MGYINVFAFPFTIYSL	nucleocapsid phosphoprotein [Severe acute respiratory syndrome coronavirus 2],ORF7b [Severe acute respiratory syndrome coronavirus 2],ORF10 protein [Severe acute respiratory syndrome coronavirus 2]	SARS-CoV2,SARS-CoV2,SARS-CoV2
ASSSTQGSGELF	ASSTQGSGELF	0.974002	129290	MIELSLIDFYLCFLAFLLFLVLIML	ORF7b [Severe acute respiratory syndrome coronavirus 2]	SARS-CoV2
ASSQDRGFNYGYT	ASSQDRGFNYGYT	1	46584	KLGGALQAK	55 kDa immediate-early protein 1	Human herpesvirus 5 strain AD169 (Human cytomegalovirus (strain AD169))
ASSPGQGQSYEQY	ASSPGQGQAYEQY	0.976429	107453	SEHDYQIGGYTEKW	ORF3a protein [Severe acute respiratory syndrome coronavirus 2]	SARS-CoV2
ASSWDRAYEQY	ASSWDRAYEQY	1	47772	KLGGALQAK	55 kDa immediate-early protein 1	Human herpesvirus 5 strain AD169 (Human cytomegalovirus (strain AD169))
ASSWDRAYEQY	ASSWDRSYEQY	0.973967	133310	MIELSLIDFYLCFLAFLLFLVLIML,FLNGSCGSV	ORF7b [Severe acute respiratory syndrome coronavirus 2],orf1ab polyprotein [Severe acute respiratory syndrome coronavirus 2]	SARS-CoV2,SARS-CoV2
